# The Arabidopsis mitochondrial dicarboxylate carrier 2 maintains leaf metabolic homeostasis by uniting malate import and citrate export

**DOI:** 10.1101/2020.04.28.065441

**Authors:** Chun Pong Lee, Marlene Elsässer, Philippe Fuchs, Ricarda Fenske, Markus Schwarzländer, A. Harvey Millar

## Abstract

Malate is the major substrate for respiratory oxidative phosphorylation in illuminated leaves. In the mitochondria malate is converted to citrate either for replenishing tricarboxylic acid (TCA) cycle with carbon, or to be exported as substrate for cytosolic biosynthetic pathways or for storage in the vacuole. In this study, we show that DIC2 functions as a mitochondrial malate/citrate carrier *in vivo* in Arabidopsis. DIC2 knockout (*dic2-1*) results in growth retardation that can only be restored by expressing DIC2 but not its closest homologs DIC1 or DIC3, indicating that their substrate preferences are not identical. Malate uptake by non-energised *dic2-1* mitochondria is reduced but can be restored in fully energised mitochondria by altering fumarate and pyruvate/oxaloacetate transport. A reduced citrate export but an increased citrate accumulation in substrate-fed, energised *dic2-1* mitochondria suggest that DIC2 facilitates the export of citrate from the matrix. Consistent with this, metabolic defects in response to a sudden dark shift or prolonged darkness could be observed in d*ic2-1* leaves, including altered malate, citrate and 2-oxoglutarate utilisation. There was no alteration in TCA cycle metabolite pools and NAD redox state at night; however, isotopic glucose tracing reveals a reduction in citrate labelling in *dic2-1* which resulted in a diversion of flux towards glutamine, as well as the removal of excess malate via asparagine and threonine synthesis. Overall, these observations indicate that DIC2 is responsible *in vivo* for mitochondrial malate import and citrate export which coordinate carbon metabolism between the mitochondrial matrix and the other cell compartments.

**SIGNIFICANCE STATEMENT:** Mitochondria are pivotal for plant metabolism. One of their central functions is to provide carbon intermediates for the synthesis of critical building blocks, such as amino acids. Malate import and citrate export are two of the most recognised and specialised features of the mitochondrial role in the plant cellular metabolic network, yet the possibility that a single carrier would unite both functions has not been considered. Here, we have demonstrated that DIC2 preferentially fulfils these two functions in *Arabidopsis thaliana in vivo*, making it a bifunctional gateway for two major metabolite fluxes into and out of the mitochondrial matrix in the plant cell. Our results highlight the significance of DIC2 in cooperation with other mitochondrial carriers in maintaining metabolic balance even under challenging environmental conditions.
