## Supplementary material for "The Arabidopsis mitochondrial dicarboxylate carrier 2 maintains leaf metabolic homeostasis by uniting malate import and citrate export": Dataset S1

### Sheet: Legend
Supplemental Dataset 1. 13C labelling into selected organic acids and amino acids.
(A) Fraction labelling of amino acids and organic acids at different time points (n = 4). Values shown are before normalisation to RN. Mean ± S.E. (n = 4).
(B) All mass isotopomers are quantified using unlabelled authentic standards, and the resulting data for dic2-1 are corrected by a factor of 1.3 based on respiration data RN (Fig. 3E). Values are expressed in nmol/mg tissue. Mean ± S.E. (n = 4).

### Sheet: Dataset 1A
Genotype	Time	metabolite	[M+0] average	[M+0] SE	[M+1] average	[M+1] SE	[M+2] average	[M+2] SE	[M+3] average	[M+3] SE	[M+4] average	[M+4] SE	[M+5] average	[M+5] SE	[M+6] average	[M+6] SE	SUM
dic2-1/gDIC2	1 h	Asparagine	99.9829	0.0103879	0	0	0	0	0.0147196	0.00993245	0.00241488	0.00241488					100
dic2-1/gDIC2	2 h	Asparagine	99.3229	0.153552	0	0	0	0	0.675584	0.153231	0.00148505	0.00148505					100
dic2-1/gDIC2	4 h	Asparagine	98.2182	0.548034	0	0	0.45542	0.242162	1.29131	0.298491	0.0350465	0.0350465					100
dic2-1/gDIC2	6 h	Asparagine	97.209	0.208803	0.0590341	0.0590341	1.08491	0.136268	1.58417	0.0568579	0.0629066	0.0214216					100
dic2-1/gDIC2	8 h	Asparagine	94.5074	0.55732	0.190545	0.0902622	2.13444	0.224138	2.54009	0.165827	0.627559	0.158604					100
Col-0	1 h	Asparagine	99.9098	0.0634453	0	0	0	0	0.0893665	0.0634444	0.000844665	0.000844665					100
Col-0	2 h	Asparagine	99.7005	0.0800269	0.0770862	0.0575981	0	0	0.22134	0.0992696	0.00102956	0.00102956					100
Col-0	4 h	Asparagine	97.7013	0.607802	0.0740067	0.0384225	0.834092	0.380972	1.36807	0.179204	0.0225532	0.0206439					100
Col-0	6 h	Asparagine	97.1846	0.716554	0.0337524	0.0178902	1.10473	0.282207	1.64008	0.399884	0.0368174	0.0288808					100
Col-0	8 h	Asparagine	94.0371	0.506026	0.417734	0.0996253	2.1944	0.226999	2.65119	0.158521	0.699607	0.135634					100
dic2-1	1 h	Asparagine	99.9753	0.0187221	0	0	0	0	0.0229161	0.0189622	0.0017584	0.0017584					100
dic2-1	2 h	Asparagine	99.0136	0.227438	0.0516928	0.0516928	0.0843568	0.0644037	0.850313	0.126128	0	0					100
dic2-1	4 h	Asparagine	97.5034	0.286516	0.0981747	0.0981747	1.00211	0.212969	1.36837	0.198821	0.0279199	0.026669					100
dic2-1	6 h	Asparagine	93.5113	0.595903	0.322212	0.150743	2.90548	0.21495	2.58376	0.187817	0.677284	0.152437					100
dic2-1	8 h	Asparagine	87.4269	0.540993	1.07514	0.100647	4.78987	0.0847267	4.31844	0.184781	2.38968	0.339674					100
dic2-1/gDIC2	1 h	Glucose	31.5154	2.33956	0	0	0	0	0	0	0	0	0	0	68.4846	2.33956	100
dic2-1/gDIC2	2 h	Glucose	23.6752	2.90344	0	0	0	0	0	0	0	0	0	0	76.3248	2.90344	100
dic2-1/gDIC2	4 h	Glucose	28.888	3.90601	0	0	0	0	0	0	0	0	0	0	71.112	3.90601	100
dic2-1/gDIC2	6 h	Glucose	24.3523	5.24456	0	0	0	0	0	0	0	0	0	0	75.6477	5.24456	100
dic2-1/gDIC2	8 h	Glucose	24.5333	2.22953	0	0	0	0	0	0	0	0	0	0	75.4667	2.22953	100
Col-0	1 h	Glucose	29.0204	4.6571	0	0	0	0	0	0	0	0	0	0	70.9796	4.6571	100
Col-0	2 h	Glucose	31.0883	4.5482	0	0	0	0	0	0	0	0	0	0	68.9117	4.5482	100
Col-0	4 h	Glucose	23.703	4.29686	0	0	0	0	0	0	0	0	0	0	76.297	4.29686	100
Col-0	6 h	Glucose	21.0612	2.74449	0	0	0	0	0	0	0	0	0	0	78.9388	2.74449	100
Col-0	8 h	Glucose	27.5993	2.87394	0	0	0	0	0	0	0	0	0	0	72.4007	2.87394	100
dic2-1	1 h	Glucose	32.6639	4.76287	0	0	0	0	0	0	0	0	0	0	67.3361	4.76287	100
dic2-1	2 h	Glucose	29.8767	2.27483	0	0	0	0	0	0	0	0	0	0	70.1233	2.27483	100
dic2-1	4 h	Glucose	24.8258	5.87741	0	0	0	0	0	0	0	0	0	0	75.1742	5.87741	100
dic2-1	6 h	Glucose	25.6777	2.71215	0	0	0	0	0	0	0	0	0	0	74.3223	2.71215	100
dic2-1	8 h	Glucose	27.0854	5.18426	0	0	0	0	0	0	0	0	0	0	72.9146	5.18426	100
dic2-1/gDIC2	1 h	Serine	80.6746	1.48937	16.9002	1.16734	0.283967	0.283967	2.14124	0.801888							100
dic2-1/gDIC2	2 h	Serine	70.3449	1.33923	25.4954	1.56867	0.320808	0.13942	3.83891	0.501254							100
dic2-1/gDIC2	4 h	Serine	55.5584	1.01842	32.4235	0.541328	2.30063	0.695204	9.71747	0.849999							100
dic2-1/gDIC2	6 h	Serine	44.0246	2.08845	38.7871	2.70174	3.32903	0.561201	13.8592	0.347771							100
dic2-1/gDIC2	8 h	Serine	41.8688	2.43339	36.7557	2.36278	3.93651	0.657653	17.439	0.674637							100
Col-0	1 h	Serine	85.0335	1.14671	13.4519	1.1006	0	0	1.51459	0.410841							100
Col-0	2 h	Serine	65.996	3.1587	29.0702	3.34281	0.727623	0.424738	4.20622	0.528527							100
Col-0	4 h	Serine	59.336	4.45885	28.8672	3.42891	2.62813	0.764608	9.16868	1.0542							100
Col-0	6 h	Serine	45.1246	2.80405	37.3575	2.63461	3.11336	0.533246	14.4046	0.556093							100
Col-0	8 h	Serine	42.568	3.47785	36.3605	2.9699	3.28434	0.47297	17.7872	1.40793							100
dic2-1	1 h	Serine	85.8164	3.52431	11.4501	2.88621	0.159538	0.159538	2.57401	0.793782							100
dic2-1	2 h	Serine	79.7948	4.32802	15.2608	3.43919	0.622419	0.410158	4.32192	0.820185							100
dic2-1	4 h	Serine	58.1955	5.87719	30.2185	5.0623	2.2954	0.741069	9.29063	1.22805							100
dic2-1	6 h	Serine	47.1779	4.53875	33.9315	4.32072	3.78132	0.419171	15.1093	1.21691							100
dic2-1	8 h	Serine	38.3363	2.07547	37.3752	3.5911	4.21007	0.898078	20.0784	0.969126							100
dic2-1/gDIC2	1 h	Threonine	100	0	0	0	0	0	0	0	0	0					100
dic2-1/gDIC2	2 h	Threonine	99.9454	0.0355292	0	0	0.0172305	0.0172305	0.0373414	0.0373414	0	0					100
dic2-1/gDIC2	4 h	Threonine	99.7017	0.104039	0	0	0.0588509	0.0588509	0.239464	0.0995551	0	0					100
dic2-1/gDIC2	6 h	Threonine	98.3	1.01996	1.05218	1.05218	0.421945	0.0275673	0.225917	0.124383	0	0					100
dic2-1/gDIC2	8 h	Threonine	98.9443	0.06069	0	0	0.64894	0.0278357	0.406802	0.0537092	0	0					100
Col-0	1 h	Threonine	100	0	0	0	0	0	0	0	0	0					100
Col-0	2 h	Threonine	99.955	0.0276463	0	0	0.0279262	0.0279262	0.0171202	0.0147412	0	0					100
Col-0	4 h	Threonine	99.5154	0.138031	0	0	0.201549	0.0832146	0.28305	0.0807167	0	0					100
Col-0	6 h	Threonine	98.7219	0.679524	0.630026	0.630026	0.444203	0.0760991	0.203825	0.0590758	0	0					100
Col-0	8 h	Threonine	98.833	0.4237	0.31172	0.31172	0.442147	0.115978	0.413153	0.0655977	0	0					100
dic2-1	1 h	Threonine	99.9901	0.00573887	0	0	0	0	0.00990291	0.00573887	0	0					100
dic2-1	2 h	Threonine	99.9339	0.0272833	0	0	0.0220943	0.0220943	0.0440223	0.0188715	0	0					100
dic2-1	4 h	Threonine	99.5472	0.154839	0	0	0.186475	0.0669771	0.266291	0.107907	0	0					100
dic2-1	6 h	Threonine	97.7947	1.03727	0.913578	0.913578	0.679908	0.107047	0.611789	0.0911536	0	0					100
dic2-1	8 h	Threonine	97.5353	0.61088	0.527302	0.527302	1.08462	0.103879	0.85282	0.0990686	0	0					100
dic2-1/gDIC2	1 h	Glutamine	95.7409	0.30497	0	0	3.94602	0.253755	0.272763	0.040407	0	0	0.0403145	0.0182924			100
dic2-1/gDIC2	2 h	Glutamine	87.7623	1.51691	0.0463539	0.0463539	10.3922	1.13244	1.19779	0.211478	0.0374891	0.0230078	0.563869	0.201351			100
dic2-1/gDIC2	4 h	Glutamine	71.5463	2.97256	0.855032	0.316101	21.0756	2.09301	3.38611	0.621803	0.740725	0.316452	2.39618	0.698071			100
dic2-1/gDIC2	6 h	Glutamine	59.6624	1.81515	1.82714	0.475862	25.8302	1.32956	4.23954	0.71954	5.95498	3.78252	2.48574	0.85554			100
dic2-1/gDIC2	8 h	Glutamine	50.5291	1.07104	2.30562	0.42964	28.882	1.06387	6.91357	0.309084	5.90636	0.837813	5.4634	0.364231			100
Col-0	1 h	Glutamine	95.0818	0.666564	0	0	4.51351	0.610151	0.373539	0.0472506	0	0	0.0311169	0.0186792			100
Col-0	2 h	Glutamine	89.8147	0.75503	0.00446681	0.00446681	8.88442	0.611306	0.923181	0.0772923	0.0110722	0.0110722	0.362116	0.0976528			100
Col-0	4 h	Glutamine	69.0072	4.37973	1.33589	0.447644	21.9322	2.32941	3.8923	0.720901	1.46463	0.854667	2.36779	0.38932			100
Col-0	6 h	Glutamine	59.1552	1.04349	1.60184	0.344255	26.1563	1.23094	4.72263	0.538158	5.36183	1.84857	3.00219	0.797652			100
Col-0	8 h	Glutamine	49.1172	2.25081	2.20368	0.469682	29.3131	1.15005	7.06164	0.729789	6.52325	1.32397	5.78113	1.44692			100
dic2-1	1 h	Glutamine	93.1135	0.310711	0	0	6.27106	0.242347	0.529607	0.0640999	0	0	0.085838	0.0207811			100
dic2-1	2 h	Glutamine	81.2717	2.31039	0.257372	0.0946497	15.3901	1.72415	1.74615	0.23803	0.299339	0.223614	1.03527	0.182659			100
dic2-1	4 h	Glutamine	65.1086	1.98219	1.64683	0.432824	25.0909	1.36388	4.30972	0.570684	1.32728	0.896975	2.51662	0.408936			100
dic2-1	6 h	Glutamine	44.1837	2.70284	2.95298	0.567682	31.7941	1.57108	8.63977	0.682199	8.0588	1.34543	4.37059	1.655			100
dic2-1	8 h	Glutamine	32.8809	1.31825	2.97175	0.596989	32.046	1.79188	11.7537	0.718854	12.729	1.02879	7.61867	2.11425			100
dic2-1/gDIC2	1 h	Alanine	34.1807	2.79978	0.578577	0.372932	2.58665	1.87244	62.654	3.38696							100
dic2-1/gDIC2	2 h	Alanine	21.7378	1.80531	1.68847	0.518121	4.23236	1.98335	72.3414	3.01578							100
dic2-1/gDIC2	4 h	Alanine	26.4529	2.91112	1.08938	0.518354	13.4563	3.44209	59.0014	3.82154							100
dic2-1/gDIC2	6 h	Alanine	20.3044	4.84413	0.728682	0.547544	16.7169	3.33424	62.25	7.34006							100
dic2-1/gDIC2	8 h	Alanine	21.0243	1.25779	1.05146	0.421973	17.2054	2.88525	60.7189	2.27306							100
Col-0	1 h	Alanine	27.267	3.59209	1.21519	0.57835	2.01088	1.77458	69.5069	4.532							100
Col-0	2 h	Alanine	29.7909	6.07145	0.655788	0.371807	4.81187	1.71657	64.7415	7.35642							100
Col-0	4 h	Alanine	20.1648	3.48294	1.18156	0.311005	14.5117	2.39225	64.142	5.48936							100
Col-0	6 h	Alanine	18.1914	2.46434	0.813075	0.373444	19.0587	2.41964	61.9368	2.33273							100
Col-0	8 h	Alanine	24.889	1.91628	0.629547	0.242986	17.943	1.94306	56.5385	3.10739							100
dic2-1	1 h	Alanine	33.826	2.35115	0.456246	0.221657	7.1278	3.03197	58.5899	3.77764							100
dic2-1	2 h	Alanine	31.2321	2.1966	0.140028	0.0985643	11.2473	1.53553	57.3806	3.32401							100
dic2-1	4 h	Alanine	24.5873	3.47553	0.291862	0.137861	15.72	1.73657	59.4008	5.21402							100
dic2-1	6 h	Alanine	22.7337	2.53311	0.718395	0.17813	18.4103	1.36428	58.1376	3.76098							100
dic2-1	8 h	Alanine	25.3342	3.82204	0.661532	0.381575	20.2865	2.69691	53.7177	5.67593							100
dic2-1/gDIC2	1 h	Isoleucine	92.6543	0.702407	0	0	7.34573	0.702407	0	0	0	0	0	0	0	0	100
dic2-1/gDIC2	2 h	Isoleucine	91.8289	1.3887	0	0	8.17113	1.3887	0	0	0	0	0	0	0	0	100
dic2-1/gDIC2	4 h	Isoleucine	94.3916	0.90093	0	0	5.60843	0.90093	0	0	0	0	0	0	0	0	100
dic2-1/gDIC2	6 h	Isoleucine	92.3232	0.928427	0	0	7.67683	0.928427	0	0	0	0	0	0	0	0	100
dic2-1/gDIC2	8 h	Isoleucine	89.0695	2.1743	0	0	10.9305	2.1743	0	0	0	0	0	0	0	0	100
Col-0	1 h	Isoleucine	94.046	0.765684	0	0	5.95401	0.765684	0	0	0	0	0	0	0	0	100
Col-0	2 h	Isoleucine	91.3562	0.369421	0	0	8.64377	0.369421	0	0	0	0	0	0	0	0	100
Col-0	4 h	Isoleucine	94.1406	0.56641	0	0	5.85943	0.56641	0	0	0	0	0	0	0	0	100
Col-0	6 h	Isoleucine	90.5945	0.494846	0	0	9.40546	0.494846	0	0	0	0	0	0	0	0	100
Col-0	8 h	Isoleucine	90.4684	0.767124	0	0	9.53165	0.767124	0	0	0	0	0	0	0	0	100
dic2-1	1 h	Isoleucine	89.5664	1.14171	0	0	10.4336	1.14171	0	0	0	0	0	0	0	0	100
dic2-1	2 h	Isoleucine	86.2134	0.553105	0	0	13.7866	0.553105	0	0	0	0	0	0	0	0	100
dic2-1	4 h	Isoleucine	88.2507	3.36237	0	0	11.7493	3.36237	0	0	0	0	0	0	0	0	100
dic2-1	6 h	Isoleucine	89.9391	1.08272	0	0	10.0609	1.08272	0	0	0	0	0	0	0	0	100
dic2-1	8 h	Isoleucine	90.5627	1.25887	0	0	9.43735	1.25887	0	0	0	0	0	0	0	0	100
dic2-1/gDIC2	1 h	Leucine	89.951	0.756002	0	0	8.7846	1.06555	0	0	1.26438	0.314063	0	0	0	0	100
dic2-1/gDIC2	2 h	Leucine	93.0271	1.90985	0	0	5.25756	1.30431	0	0	1.71536	0.66165	0	0	0	0	100
dic2-1/gDIC2	4 h	Leucine	96.4985	0.493181	0.0923494	0.0923494	2.2953	0.340335	0	0	1.1139	0.121145	0	0	0	0	100
dic2-1/gDIC2	6 h	Leucine	96.3338	0.658962	0.0297236	0.0193854	2.33247	0.553383	0	0	1.30397	0.152067	0	0	0	0	100
dic2-1/gDIC2	8 h	Leucine	95.2392	1.35417	0	0	2.68076	1.07055	0	0	2.08005	0.42241	0	0	0	0	100
Col-0	1 h	Leucine	94.1508	1.34128	0	0	4.51839	1.15957	0	0	1.33083	0.474247	0	0	0	0	100
Col-0	2 h	Leucine	91.2842	1.36513	0	0	5.84379	1.45129	0	0	2.87197	0.404412	0	0	0	0	100
Col-0	4 h	Leucine	95.3338	1.33182	0.179029	0.179029	2.18485	0.90142	0	0	2.30235	0.547545	0	0	0	0	100
Col-0	6 h	Leucine	95.106	0.704431	0	0	2.45821	0.835387	0	0	2.43582	0.557247	0	0	0	0	100
Col-0	8 h	Leucine	95.2583	0.523759	0.0717047	0.0717047	1.77187	0.602481	0	0	2.89816	0.512418	0	0	0	0	100
dic2-1	1 h	Leucine	86.3153	3.80529	0	0	10.26	2.45422	0	0	3.42467	1.37356	0	0	0	0	100
dic2-1	2 h	Leucine	86.1355	2.42027	0	0	8.61434	1.38983	0	0	5.2502	1.18425	0	0	0	0	100
dic2-1	4 h	Leucine	93.5253	1.98623	0.601997	0.386973	3.17868	1.47152	0	0	2.69399	0.470568	0	0	0	0	100
dic2-1	6 h	Leucine	93.7365	1.31001	0.109339	0.109339	3.58719	0.685084	0	0	2.56695	0.602905	0	0	0	0	100
dic2-1	8 h	Leucine	94.0643	0.495558	0.195453	0.172041	3.00376	0.88869	0	0	2.73654	0.693376	0	0	0	0	100
dic2-1/gDIC2	1 h	Glutamate	91.6561	0.234769	0.0133946	0.0133946	7.94905	0.27208	0.293481	0.0784528	0.0657241	0.0490905	0.0221969	0.0159147			100
dic2-1/gDIC2	2 h	Glutamate	81.7739	2.37657	0.109686	0.075903	15.1622	1.61226	1.39056	0.194536	0.937895	0.344775	0.625753	0.305518			100
dic2-1/gDIC2	4 h	Glutamate	69.3264	2.34673	1.06425	0.381403	21.7363	1.52809	3.04617	0.326517	2.64889	0.345365	2.17792	0.515459			100
dic2-1/gDIC2	6 h	Glutamate	59.3603	1.03891	1.94063	0.509492	26.2619	0.804845	4.744	0.22379	4.36035	0.21422	3.33278	0.250456			100
dic2-1/gDIC2	8 h	Glutamate	50.7193	1.21601	2.35855	0.411052	27.9626	0.708448	6.58945	0.243115	6.57951	0.417894	5.79055	0.338269			100
Col-0	1 h	Glutamate	91.4253	0.786939	0	0	8.12467	0.616241	0.330616	0.141827	0.0787681	0.076665	0.0406873	0.021758			100
Col-0	2 h	Glutamate	84.41	1.29693	0.0691938	0.0643108	13.3771	1.03899	1.10564	0.120215	0.722351	0.140392	0.31579	0.10843			100
Col-0	4 h	Glutamate	66.7739	3.20498	1.48046	0.607816	22.8832	1.36828	3.65779	0.535221	3.0422	0.544971	2.1624	0.260432			100
Col-0	6 h	Glutamate	57.8504	1.52178	1.66741	0.432632	27.1406	0.65684	4.74772	0.276725	4.87255	0.327512	3.72133	0.288632			100
Col-0	8 h	Glutamate	48.9536	2.66798	2.23011	0.540646	28.049	0.911108	6.91069	0.511252	7.22273	0.757918	6.63384	0.92653			100
dic2-1	1 h	Glutamate	87.642	0.409042	0.00102639	0.00102639	11.2983	0.357233	0.603793	0.0626532	0.346564	0.0720119	0.1083	0.0361695			100
dic2-1	2 h	Glutamate	73.8468	3.09069	0.467847	0.166794	20.5864	2.03019	1.98072	0.261834	1.81171	0.386579	1.30656	0.397897			100
dic2-1	4 h	Glutamate	63.9673	1.75966	1.76533	0.493947	25.2303	1.12616	3.6729	0.215637	3.19827	0.362534	2.16586	0.28801			100
dic2-1	6 h	Glutamate	45.0504	2.92248	3.13261	0.630556	30.9186	1.24081	8.00214	0.558373	7.31746	0.757208	5.57875	0.939143			100
dic2-1	8 h	Glutamate	34.6452	2.56803	3.26278	0.715407	30.9344	0.648103	10.4486	0.447972	11.0978	0.914461	9.61128	1.39747			100
dic2-1/gDIC2	1 h	Aspartate	93.0829	0.559765	0.321813	0.130563	0.82771	0.244843	5.67355	0.402486	0.0940217	0.0438006					100
dic2-1/gDIC2	2 h	Aspartate	86.3238	1.64617	0.915866	0.176902	3.77729	0.352171	7.93413	0.829537	1.04894	0.3917					100
dic2-1/gDIC2	4 h	Aspartate	79.3222	1.8504	1.51813	0.163725	8.55096	0.584863	7.98055	0.805499	2.62817	0.577623					100
dic2-1/gDIC2	6 h	Aspartate	72.8183	0.444374	2.37649	0.30509	11.4092	0.281134	9.45296	0.203481	3.94311	0.195212					100
dic2-1/gDIC2	8 h	Aspartate	64.491	0.840644	3.25634	0.241156	13.8307	0.388907	11.969	0.200381	6.45291	0.436941					100
Col-0	1 h	Aspartate	92.7017	0.780976	0.2354	0.0813034	0.940171	0.387624	6.0712	0.468997	0.0515057	0.0301948					100
Col-0	2 h	Aspartate	89.825	0.524025	0.372517	0.15527	3.58183	0.299554	5.72251	0.592048	0.498187	0.0787151					100
Col-0	4 h	Aspartate	77.0271	2.8165	2.17122	0.615343	9.68206	1.27681	8.2703	0.569784	2.84936	0.413501					100
Col-0	6 h	Aspartate	71.8753	0.941564	2.27257	0.117807	11.7293	0.452548	9.97789	0.219931	4.14498	0.324657					100
Col-0	8 h	Aspartate	63.0366	2.50326	3.00526	0.343781	14.3606	0.798352	12.6486	0.812366	6.94893	0.934269					100
dic2-1	1 h	Aspartate	90.6094	0.512091	0.579116	0.0450467	2.07457	0.164705	6.31392	0.500818	0.422986	0.0995864					100
dic2-1	2 h	Aspartate	81.8368	2.09644	1.32184	0.184914	6.32543	0.702723	8.47717	1.0457	2.03874	0.372955					100
dic2-1	4 h	Aspartate	76.0912	1.00415	2.52352	0.225765	11.0301	0.878124	7.69273	0.561376	2.66246	0.371435					100
dic2-1	6 h	Aspartate	58.4696	2.81249	4.75833	0.254791	16.1833	0.411033	13.3774	1.26432	7.21139	1.27914					100
dic2-1	8 h	Aspartate	47.7679	2.09458	5.4614	0.392872	17.9029	0.232588	17.1544	0.63473	11.7133	1.57759					100
dic2-1/gDIC2	1 h	Succinate	92.4498	1.04523	0	0	6.89448	1.17028	0.116374	0.0463872	0.539371	0.112389					100
dic2-1/gDIC2	2 h	Succinate	85.7175	1.77464	0.044243	0.044243	12.4178	1.78181	0.323381	0.0803679	1.49705	0.320478					100
dic2-1/gDIC2	4 h	Succinate	77.5604	1.82563	0.729089	0.218755	17.1538	1.27931	1.2241	0.229247	3.33257	0.737255					100
dic2-1/gDIC2	6 h	Succinate	70.4113	0.971188	1.29999	0.33745	21.5933	1.42321	2.67545	0.36741	4.01997	0.335851					100
dic2-1/gDIC2	8 h	Succinate	61.3009	0.638562	2.00987	0.493583	26.232	1.38425	4.23186	0.470515	6.22538	0.41637					100
Col-0	1 h	Succinate	91.8024	1.04292	0	0	7.53471	1.05565	0.14764	0.0271489	0.515285	0.0478695					100
Col-0	2 h	Succinate	86.9059	1.24938	0.108429	0.0604529	11.3365	1.29524	0.403256	0.0849768	1.24595	0.193188					100
Col-0	4 h	Succinate	76.9372	1.55799	0.999331	0.408766	17.4395	0.873098	1.5094	0.4447	3.11461	0.283582					100
Col-0	6 h	Succinate	69.654	1.16196	1.25341	0.418453	22.2179	1.64669	2.71779	0.187903	4.15687	0.297921					100
Col-0	8 h	Succinate	60.8057	2.33427	2.12036	0.52248	25.5269	0.812131	4.56513	0.737334	6.98192	1.11696					100
dic2-1	1 h	Succinate	91.0881	1.08604	0.0350601	0.0350601	7.74447	1.32357	0.184727	0.0714065	0.947593	0.318133					100
dic2-1	2 h	Succinate	82.7512	1.37123	0.426278	0.173836	14.168	1.06287	0.797725	0.225825	1.85675	0.362323					100
dic2-1	4 h	Succinate	74.9967	0.603495	1.15458	0.268922	19.0188	0.315118	1.83344	0.135577	2.99645	0.523553					100
dic2-1	6 h	Succinate	61.9176	2.04248	2.70442	0.337404	24.4341	0.615192	5.22812	0.617179	5.71582	0.96769					100
dic2-1	8 h	Succinate	51.1382	1.86238	3.01826	0.575563	29.0374	1.39553	7.96703	0.592279	8.83915	1.08676					100
dic2-1/gDIC2	1 h	Malate	99.0988	0.224809	0	0	0.053955	0.031369	0.841072	0.192869	0.006141	0.006141					100
dic2-1/gDIC2	2 h	Malate	96.6181	0.379599	0.0764351	0.0764351	0.658816	0.103192	2.58101	0.243322	0.0656284	0.0656284					100
dic2-1/gDIC2	4 h	Malate	91.7758	0.534807	0.346122	0.15358	3.23083	0.283698	4.43957	0.39807	0.207663	0.207663					100
dic2-1/gDIC2	6 h	Malate	86.378	0.44384	0.914566	0.216932	6.20982	0.407474	6.05354	0.422242	0.444107	0.444107					100
dic2-1/gDIC2	8 h	Malate	79.6744	0.68356	1.56651	0.254618	8.87149	0.473281	8.84047	0.332982	1.04709	1.04709					100
Col-0	1 h	Malate	99.1171	0.312573	0	0	0.0418446	0.0418446	0.817175	0.26901	0.0238908	0.0238908					100
Col-0	2 h	Malate	97.0727	0.386852	0	0	0.585777	0.307724	2.2579	0.072215	0.0836501	0.0836501					100
Col-0	4 h	Malate	90.9746	0.69146	0.668663	0.176847	3.57445	0.492257	4.4923	0.175584	0.290034	0.290034					100
Col-0	6 h	Malate	86.4938	0.652188	0.616296	0.196336	6.18063	0.180342	6.14699	0.195131	0.562254	0.562254					100
Col-0	8 h	Malate	79.4389	1.82353	1.19833	0.336199	9.2754	1.17321	9.16607	1.07964	0.921314	0.860817					100
dic2-1	1 h	Malate	98.537	0.306294	0.0180001	0.0180001	0.193448	0.0962987	1.20725	0.209675	0.0443508	0.0443508					100
dic2-1	2 h	Malate	95.3609	0.46033	0.21252	0.0678495	1.52939	0.240947	2.73271	0.210713	0.164453	0.164453					100
dic2-1	4 h	Malate	90.0932	0.315016	0.61442	0.216798	4.66885	0.201766	4.29529	0.203387	0.328273	0.325544					100
dic2-1	6 h	Malate	80.3993	0.74653	2.07881	0.201125	8.89487	0.432402	7.29453	0.591639	1.33247	0.520945					100
dic2-1	8 h	Malate	71.3371	1.27677	2.74129	0.234266	12.1188	0.246714	10.3414	0.478738	3.46135	1.2132					100
dic2-1/gDIC2	1 h	2-oxoglutarate	91.7951	2.05697	0	0	8.1411	2.07545	0.0609772	0.0609772	0.000570183	0.000570183	0.00226906	0.00226906	0	0	100
dic2-1/gDIC2	2 h	2-oxoglutarate	87.7638	1.24948	0	0	11.9121	1.2412	0.287119	0.180046	0	0	0.0369722	0.0366528	0	0	100
dic2-1/gDIC2	4 h	2-oxoglutarate	82.4252	0.642623	0.0882196	0.0882196	17.0388	0.671185	0.447812	0.443459	0	0	0	0	0	0	100
dic2-1/gDIC2	6 h	2-oxoglutarate	74.3856	0.976316	0.292293	0.292293	23.1895	0.697654	1.69795	0.68379	0.351219	0.202806	0.0835123	0.0621391	0	0	100
dic2-1/gDIC2	8 h	2-oxoglutarate	67.8978	1.67812	0.45112	0.45112	28.0091	0.481103	2.98628	1.14522	0.426296	0.214614	0.229428	0.0974316	0	0	100
Col-0	1 h	2-oxoglutarate	92.7678	1.78066	0	0	7.11044	1.76822	0.108284	0.108284	0.0107343	0.0107343	0.00269087	0.00269087	0	0	100
Col-0	2 h	2-oxoglutarate	88.6583	0.630752	0	0	11.1411	0.505478	0.167098	0.167098	0.0251877	0.0251877	0.00836432	0.00836432	0	0	100
Col-0	4 h	2-oxoglutarate	79.1031	0.73632	0.0794563	0.0584098	19.6733	0.557142	1.14293	0.546065	0	0	0	0	0	0	99.9988
Col-0	6 h	2-oxoglutarate	73.3169	2.27354	0.121917	0.121917	24.1335	1.43778	2.05296	0.877081	0.25943	0.175989	0.111121	0.081112	0	0	99.9959
Col-0	8 h	2-oxoglutarate	66.598	1.99908	0.183479	0.183479	27.6906	0.654851	3.66203	0.530609	1.04656	0.721663	0.820352	0.65094	0	0	100.001
dic2-1	1 h	2-oxoglutarate	91.2666	0.798973	0	0	8.59088	0.805437	0.0930788	0.0887046	0.0333191	0.0333191	0.0161681	0.0161681	0	0	100
dic2-1	2 h	2-oxoglutarate	85.5018	1.56322	0.0599296	0.0599296	13.7749	1.30537	0.344318	0.274622	0.235659	0.176375	0.0834497	0.065638	0	0	100
dic2-1	4 h	2-oxoglutarate	77.8655	1.05902	0.379579	0.229536	19.7915	0.612804	1.56087	0.465968	0.291602	0.172721	0.110991	0.0782366	0	0	100
dic2-1	6 h	2-oxoglutarate	68.5356	1.39804	0.643615	0.471615	25.5632	0.410951	4.33661	0.467442	0.63268	0.380503	0.288267	0.166674	0	0	100
dic2-1	8 h	2-oxoglutarate	60.7289	2.68815	0.50944	0.477286	30.0172	1.85687	6.83426	1.00153	1.13996	0.587389	0.770245	0.5859	0	0	100
dic2-1/gDIC2	1 h	Aconitate	100	0	0	0	0	0	0	0	0	0	0	0	0	0	100
dic2-1/gDIC2	2 h	Aconitate	99.8489	0.151121	0	0	0.151121	0.151121	0	0	0	0	0	0	0	0	100
dic2-1/gDIC2	4 h	Aconitate	96.9461	1.00757	0	0	3.05391	1.00757	0	0	0	0	0	0	0	0	100
dic2-1/gDIC2	6 h	Aconitate	92.6072	1.79127	0.00980648	0.00980648	7.28795	1.76952	0.0382189	0.0382189	0.0289621	0.0174653	0.0278415	0.0156056	0	0	100
dic2-1/gDIC2	8 h	Aconitate	85.8023	1.3527	0.137071	0.0933817	13.1118	1.45592	0.40289	0.296673	0.439416	0.105106	0.106479	0.0195617	0	0	100
Col-0	1 h	Aconitate	100	0	0	0	0	0	0	0	0	0	0	0	0	0	100
Col-0	2 h	Aconitate	99.189	0.810956	0	0	0.810956	0.810956	0	0	0	0	0	0	0	0	100
Col-0	4 h	Aconitate	96.1487	1.58721	0	0	3.85132	1.58721	0	0	0	0	0	0	0	0	100
Col-0	6 h	Aconitate	90.6707	3.36126	0	0	9.13798	3.2957	0.138217	0.120564	0.0254054	0.0146725	0.0276943	0.0276943	0	0	100
Col-0	8 h	Aconitate	90.1996	3.2173	0.0970646	0.0589851	8.77002	3.01557	0.283233	0.271777	0.462475	0.0609272	0.187607	0.0636746	0	0	100
dic2-1	1 h	Aconitate	99.4607	0.539346	0	0	0.539346	0.539346	0	0	0	0	0	0	0	0	100
dic2-1	2 h	Aconitate	98.3329	1.09637	0	0	1.66708	1.09637	0	0	0	0	0	0	0	0	100
dic2-1	4 h	Aconitate	93.6072	2.12158	0.255991	0.255991	6.09149	1.98291	0.0453491	0.0453491	0	0	0	0	0	0	100
dic2-1	6 h	Aconitate	89.8521	1.66935	0.275238	0.160743	9.09223	1.21233	0.335773	0.335773	0.355015	0.170785	0.0896486	0.0419965	0	0	100
dic2-1	8 h	Aconitate	83.9937	2.98665	0.560204	0.35096	12.3794	2.11132	0.70743	0.427937	1.86011	0.590026	0.499147	0.241901	0	0	100
dic2-1/gDIC2	1 h	Fumarate	99.839	0.0577653	0	0	0.00593189	0.00593189	0.155061	0.0576524	0	0					100
dic2-1/gDIC2	2 h	Fumarate	99.1564	0.175544	0	0	0.179177	0.0440273	0.664402	0.137834	0	0					100
dic2-1/gDIC2	4 h	Fumarate	97.6216	0.226764	0.0120658	0.0120658	0.95873	0.0738289	1.4076	0.145593	0	0					100
dic2-1/gDIC2	6 h	Fumarate	95.7169	0.341843	0.0344443	0.0215279	2.06884	0.194305	2.09348	0.159353	0.0863493	0.0687389					100
dic2-1/gDIC2	8 h	Fumarate	91.2016	0.365926	0.383133	0.0931048	3.44561	0.291631	3.39617	0.306265	1.57354	0.536603					100
Col-0	1 h	Fumarate	99.7836	0.07498	0	0	0.0324475	0.024534	0.183924	0.0578666	0	0					100
Col-0	2 h	Fumarate	99.2932	0.0580585	0	0	0.180925	0.0350679	0.52585	0.033828	0	0					100
Col-0	4 h	Fumarate	96.9227	0.530102	0.053485	0.053485	1.3262	0.320527	1.69764	0.16104	0	0					100
Col-0	6 h	Fumarate	95.4787	0.153138	0.0538274	0.0348465	2.08207	0.0965934	2.21346	0.0917918	0.171928	0.100908					100
Col-0	8 h	Fumarate	90.929	1.15156	0.215577	0.118509	3.71767	0.54734	3.8127	0.460492	1.32507	0.281592					100
dic2-1	1 h	Fumarate	99.5418	0.0487046	0	0	0.0915132	0.030718	0.366652	0.0295172	0	0					100
dic2-1	2 h	Fumarate	98.2785	0.213748	0	0	0.609029	0.101319	1.11246	0.118607	0	0					100
dic2-1	4 h	Fumarate	96.6814	0.321601	0.0283303	0.0283303	1.61412	0.215321	1.67613	0.126665	0	0					100
dic2-1	6 h	Fumarate	90.3839	1.08687	0.647321	0.0741771	4.35832	0.391013	3.64055	0.343816	0.969929	0.333911					100
dic2-1	8 h	Fumarate	83.3605	0.332143	1.13778	0.188382	6.37962	0.22967	5.24024	0.102477	3.88187	0.138039					100
dic2-1/gDIC2	1 h	Citrate	98.499	0.333365	0.271316	0.271316	1.11356	0.0855485	0.0555066	0.0328469	0.0169746	0.0109703	0.0435554	0.0150354	0.000133792	0.000133792	100
dic2-1/gDIC2	2 h	Citrate	96.6828	0.847784	0.0278788	0.0278788	2.65332	0.616128	0.16094	0.106364	0.104741	0.0344155	0.370365	0.221288	0	0	100
dic2-1/gDIC2	4 h	Citrate	90.7815	0.843421	0.385587	0.0918016	6.78454	0.550933	0.763473	0.296204	0.463581	0.160977	0.783428	0.148983	0.0379043	0.0218465	100
dic2-1/gDIC2	6 h	Citrate	84.4359	1.67372	0.672074	0.292375	10.5512	0.805046	1.15354	0.434477	1.54419	0.152283	1.39309	0.237405	0.250006	0.0676255	100
dic2-1/gDIC2	8 h	Citrate	80.0267	0.733622	0.75807	0.133223	12.9626	0.566109	1.48549	0.418633	1.98607	0.444978	1.99533	0.115957	0.785767	0.0727473	100
Col-0	1 h	Citrate	98.7097	0.407897	0.254761	0.254761	0.91918	0.23986	0.0697932	0.0536436	0.0144362	0.0110683	0.0321171	0.0200715	0	0	100
Col-0	2 h	Citrate	94.9651	1.04385	0.224972	0.134185	4.03997	0.714636	0.302856	0.180591	0.152699	0.0786685	0.309453	0.110451	0.00495365	0.00495365	100
Col-0	4 h	Citrate	88.6617	1.44743	0.664884	0.333511	8.13539	1.14006	0.5984	0.216013	0.882696	0.145512	0.983639	0.17594	0.073307	0.035985	100
Col-0	6 h	Citrate	83.4821	2.28873	0.390946	0.022985	11.6859	1.33289	1.06968	0.439878	1.45858	0.433157	1.57309	0.124216	0.339765	0.110377	100
Col-0	8 h	Citrate	78.0182	3.07859	0.626037	0.226264	13.0666	0.942604	2.64576	1.35317	2.7892	0.495847	2.11948	0.290722	0.734729	0.0392575	100
dic2-1	1 h	Citrate	98.1992	0.537479	0.0758238	0.0758238	1.53502	0.443484	0.0833313	0.0582715	0.0447054	0.0221323	0.0619391	0.0248663	0	0	100
dic2-1	2 h	Citrate	95.5035	0.793659	0.0879828	0.0646938	3.67327	0.596423	0.196772	0.121632	0.136641	0.106549	0.386342	0.178987	0.0154452	0.0154452	100
dic2-1	4 h	Citrate	89.6639	0.867168	0.452582	0.151879	7.30866	0.888929	0.625871	0.327064	0.908979	0.0671258	0.959316	0.102321	0.0806962	0.0590027	100
dic2-1	6 h	Citrate	83.5588	1.61336	0.876464	0.146085	10.4493	1.06766	0.893067	0.390832	2.02379	0.226873	1.70516	0.329582	0.493503	0.0894021	100
dic2-1	8 h	Citrate	76.5531	1.71077	0.742851	0.226252	12.6365	0.833733	2.28379	0.196485	3.75543	0.449827	2.61685	0.346808	1.41147	0.38794	100

### Sheet: Dataset 1B
Genotype	Time	metabolite	[M+0] average	[M+0] SE	[M+1] average	[M+1] SE	[M+2] average	[M+2] SE	[M+3] average	[M+3] SE	[M+4] average	[M+4] SE	[M+5] average	[M+5] SE	[M+6] average	[M+6] SE
dic2-1/gDIC2	0 h	Asparagine	1714.82	73.9945	0	0	0	0	0.246802	0.158348	0.0465051	0.0465051
dic2-1/gDIC2	1 h	Asparagine	1688.75	145.942	0	0	0	0	0.246802	0.158348	0.0465051	0.0465051
dic2-1/gDIC2	2 h	Asparagine	1864.86	182.772	0	0	0	0	13.3527	4.18616	0.0241783	0.0241783
dic2-1/gDIC2	4 h	Asparagine	1919.08	175.148	0	0	9.95805	5.96709	26.6619	8.49007	0.835916	0.835916
dic2-1/gDIC2	6 h	Asparagine	2104.59	130.445	1.43727	1.43727	23.8133	3.98451	34.5346	3.39242	1.39456	0.535341
dic2-1/gDIC2	8 h	Asparagine	1990.35	122.393	3.89315	1.88644	44.96	5.31493	53.9344	5.84422	13.2043	3.30736
Col-0	0 h	Asparagine	1808.57	117.324	0	0	0	0	0.246802	0.158348	0.0465051	0.0465051
Col-0	1 h	Asparagine	1958.29	57.1119	0	0	0	0	1.74596	1.20354	0.017996	0.017996
Col-0	2 h	Asparagine	1902.9	124.798	1.6199	1.2937	0	0	4.29282	1.87076	0.0229343	0.0229343
Col-0	4 h	Asparagine	1819.4	90.7752	1.4822	0.82277	16.6191	8.61481	25.9136	4.78876	0.48108	0.445442
Col-0	6 h	Asparagine	1995.36	157.976	0.716825	0.413258	20.2529	4.82742	33.6821	9.67864	0.843306	0.690781
Col-0	8 h	Asparagine	2240.36	135.239	10.0663	2.51968	47.2911	2.79508	63.4678	6.7903	17.0721	3.97478
dic2-1	0 h	Asparagine	1421.72	81.6553	0	0	0	0	0	0	0	0
dic2-1	1 h	Asparagine	1537.9	167.606	0	0	0	0	0.270001	0.221011	0.0218747	0.0218747
dic2-1	2 h	Asparagine	1631.39	121.978	0.758908	0.758908	1.22562	0.946856	11.101	2.37134	0	0
dic2-1	4 h	Asparagine	1651.82	210.523	1.13026	1.13026	12.3508	2.64868	18.5543	4.63416	0.378952	0.364523
dic2-1	6 h	Asparagine	1803.77	156.94	4.87942	2.23331	43.0141	6.34071	38.3505	5.83912	10.481	3.29571
dic2-1	8 h	Asparagine	1697.67	111.81	15.3258	0.949853	69.3214	5.11806	62.6693	5.89341	35.3278	7.05966
dic2-1/gDIC2	0 h	Threonine	1496.23	51.0603	0	0	0	0	0	0	0	0
dic2-1/gDIC2	1 h	Threonine	1256.71	37.1445	0	0	0	0	0	0	0	0
dic2-1/gDIC2	2 h	Threonine	1191.8	99.6281	0	0	0.188662	0.188662	0.545652	0.545652	0	0
dic2-1/gDIC2	4 h	Threonine	1159.33	62.2695	0	0	0.58915	0.58915	2.90427	1.34271	0	0
dic2-1/gDIC2	6 h	Threonine	1185.72	60.1476	15.063	15.063	5.12161	0.530903	2.65898	1.43419	0	0
dic2-1/gDIC2	8 h	Threonine	1064.98	63.1523	0	0	7.01955	0.654881	4.42367	0.75936	0	0
Col-0	0 h	Threonine	1491.28	83.3525	0	0	0	0	0	0	0	0
Col-0	1 h	Threonine	1313.87	27.7121	0	0	0	0	0	0	0	0
Col-0	2 h	Threonine	1119.6	60.7961	0	0	0.280501	0.280501	0.18653	0.161874	0	0
Col-0	4 h	Threonine	1065.79	18.3494	0	0	2.19084	0.905487	3.01529	0.853353	0	0
Col-0	6 h	Threonine	1007.44	44.5879	7.07055	7.07055	4.55005	0.867957	2.01634	0.502189	0	0
Col-0	8 h	Threonine	1060.5	50.805	3.78966	3.78966	4.76771	1.36046	4.44527	0.733035	0	0
dic2-1	0 h	Threonine	2276.14	174.239	0	0	0	0	0	0	0	0
dic2-1	1 h	Threonine	1902.48	77.6075	0	0	0	0	0.146806	0.0864586	0	0
dic2-1	2 h	Threonine	2007.45	88.7754	0	0	0.319295	0.319295	0.710662	0.333162	0	0
dic2-1	4 h	Threonine	1878.92	56.563	0	0	2.75771	1.06849	3.88925	1.57584	0	0
dic2-1	6 h	Threonine	1914.68	82.7319	12.5819	12.5819	10.058	1.36992	9.01052	1.08827	0	0
dic2-1	8 h	Threonine	1757.02	104.674	7.17802	7.17802	15.0425	1.86819	11.7286	1.50625	0	0
dic2-1/gDIC2	0 h	Glutamine	3502.3	213.05	0	0	0	0	0	0	0	0	0	0
dic2-1/gDIC2	1 h	Glutamine	2696.73	47.7322	0	0	110.906	6.1268	7.6465	1.07349	0	0	1.13728	0.507466
dic2-1/gDIC2	2 h	Glutamine	1984.47	141.317	1.05897	1.05897	242.587	49.4507	28.3879	7.77905	0.762488	0.484489	13.9974	6.17611
dic2-1/gDIC2	4 h	Glutamine	1231.79	128.684	13.0003	4.36047	377.192	77.7148	61.8547	17.9264	11.1162	3.94538	44.977	17.9181
dic2-1/gDIC2	6 h	Glutamine	1395.98	54.0653	40.8304	9.57116	610.212	56.6679	97.2034	14.3261	154.209	107.644	55.3515	19.6307
dic2-1/gDIC2	8 h	Glutamine	1447.42	90.6784	63.8831	9.17391	831.011	70.0269	197.381	11.1767	172.645	32.737	157.101	15.8619
Col-0	0 h	Glutamine	3819.7	217.136	0	0	0	0	0	0	0	0	0	0
Col-0	1 h	Glutamine	2963.22	144.261	0	0	141.11	21.7487	11.7946	1.87195	0	0	1.00603	0.6269
Col-0	2 h	Glutamine	2211.2	155.173	0.118739	0.118739	215.981	6.71992	22.3835	0.789149	0.294326	0.294326	8.76715	2.06957
Col-0	4 h	Glutamine	1354.89	121.69	25.2499	8.36502	428.735	45.3862	75.6894	13.2609	27.3165	16.0798	45.9523	6.97383
Col-0	6 h	Glutamine	1357.94	65.5567	35.6298	6.61526	602.437	45.649	107.697	11.5138	127.294	50.4054	67.0523	17.6197
Col-0	8 h	Glutamine	1481.47	98.6339	65.3426	13.406	880.836	35.7786	210.739	16.0399	199.594	46.5669	170.253	38.4152
dic2-1	0 h	Glutamine	3181.78	113.336	0	0	0	0	0	0	0	0	0	0
dic2-1	1 h	Glutamine	2595.64	160.504	0	0	132.563	10.589	11.2666	1.61412	0	0	1.80441	0.430272
dic2-1	2 h	Glutamine	2205.75	81.2632	5.0897	1.98712	306.842	40.9669	34.9998	5.85229	6.23418	4.76437	20.6135	3.8764
dic2-1	4 h	Glutamine	1686.34	161.124	28.9742	8.58829	442.968	41.139	75.5987	10.824	25.822	18.4457	44.5449	8.15563
dic2-1	6 h	Glutamine	1849.29	109.162	73.4741	14.5446	799.558	80.9097	219.241	32.2986	208.724	43.5976	113.341	49.2192
dic2-1	8 h	Glutamine	1808.55	61.8772	83.5024	14.8629	929.293	92.2371	341.534	35.9264	370.884	47.5288	214.857	60.2211
dic2-1/gDIC2	0 h	Glutamate	5886.46	417.49	0	0	0	0	0	0	0	0	0	0
dic2-1/gDIC2	1 h	Glutamate	5720.66	200.232	0.766992	0.766992	497.945	34.9979	17.9733	4.49004	4.03293	2.93925	1.34537	0.958381
dic2-1/gDIC2	2 h	Glutamate	5855.05	448.438	6.79243	4.46308	1127.7	248.47	104.86	26.9208	74.2763	33.8806	51.857	30.2883
dic2-1/gDIC2	4 h	Glutamate	5150.88	755.196	68.6102	24.1174	1681.52	358.777	238.326	57.7337	209.323	54.5603	178.028	62.7301
dic2-1/gDIC2	6 h	Glutamate	4886.51	325.05	152.465	38.284	2174.87	214.078	393.855	43.9161	359.715	32.6724	278.585	41.3416
dic2-1/gDIC2	8 h	Glutamate	3836.02	277.401	172.017	19.5808	2125.9	191.635	498.866	37.6858	495.338	35.0906	441.279	47.3133
Col-0	0 h	Glutamate	5701.99	136.414	0	0	0	0	0	0	0	0	0	0
Col-0	1 h	Glutamate	5893.06	421.09	0	0	517.227	24.1297	20.6068	8.37604	4.80478	4.6768	2.5774	1.31212
Col-0	2 h	Glutamate	5508.86	336.467	4.01044	3.72641	883.383	113.576	72.746	10.3459	48.1091	10.5581	21.2536	7.24671
Col-0	4 h	Glutamate	4958.86	289.579	109.9	48.2356	1714.87	176.535	275.67	51.1975	229.715	49.9554	162.051	24.9287
Col-0	6 h	Glutamate	4240.35	348.049	115.525	24.8362	1987.29	147.715	346.243	25.2467	354.926	26.2511	273.128	28.7135
Col-0	8 h	Glutamate	3777.69	298.117	165.197	35.8747	2170.51	174.349	531.802	42.6177	554.038	53.4342	513.555	78.0659
dic2-1	0 h	Glutamate	6113.75	444.486	0.0516888	0.0516888	0.0516888	0.0516888	0.0516888	0.0516888	0.0516888	0.0516888	0.0516888	0.0516888
dic2-1	1 h	Glutamate	6175.74	612.273	0.0516888	0.0516888	596.851	75.3832	30.9993	2.52775	17.8722	3.54264	5.5765	1.84834
dic2-1	2 h	Glutamate	5810.13	332.865	24.885	9.03642	1166.07	154.747	112.148	17.4425	103.334	23.5172	75.3605	23.1547
dic2-1	4 h	Glutamate	5915.43	534.921	103.483	21.8319	1597.38	188.508	232.868	30.1127	204.246	36.8568	140.133	29.1387
dic2-1	6 h	Glutamate	4507.18	178.033	183.336	31.9208	1873.98	167.053	485.595	53.071	445.13	60.7319	341.354	68.4133
dic2-1	8 h	Glutamate	3775.69	209.033	181.431	31.359	1832.72	206.409	619.752	75.2569	663.891	107.014	585.829	139.71
dic2-1/gDIC2	0 h	Aspartate	3586.78	229.343	0	0	0	0	0	0	0	0
dic2-1/gDIC2	1 h	Aspartate	4776.59	344.343	16.6196	6.79609	41.4169	11.6715	295.768	44.0881	4.98002	2.34204
dic2-1/gDIC2	2 h	Aspartate	5412.15	715.87	62.4357	22.6869	248.374	63.1008	521.015	136.139	77.1969	41.4533
dic2-1/gDIC2	4 h	Aspartate	4251.7	744.635	81.054	17.2685	456.359	77.2821	428.801	83.2218	137.005	27.1342
dic2-1/gDIC2	6 h	Aspartate	4519.56	388.833	144.857	16.7918	712.186	78.7128	589.016	58.5748	246.957	32.3821
dic2-1/gDIC2	8 h	Aspartate	3782.3	364.66	187.151	6.94144	813.103	83.8617	702.746	68.1352	381.135	47.2224
Col-0	0 h	Aspartate	3745.12	184.94	0	0	0	0	0	0	0	0
Col-0	1 h	Aspartate	4882.36	633.888	12.3584	4.44899	42.7291	17.1703	314.516	33.748	2.27397	1.31343
Col-0	2 h	Aspartate	5071.43	533.971	19.4881	6.26559	201.868	25.4768	331.014	63.7619	26.7578	1.48186
Col-0	4 h	Aspartate	4732.03	612.23	102.421	14.937	480.518	37.6608	508.865	72.7951	175.4	35.5611
Col-0	6 h	Aspartate	4159.69	558.234	129.457	12.8128	678.621	90.3388	577.448	74.7978	242.015	37.1321
Col-0	8 h	Aspartate	4180.09	542.822	191.402	5.96787	940.029	82.8776	831.51	89.7697	457.089	69.1702
dic2-1	0 h	Aspartate	4818.03	253.094	0	0	0	0	0	0	0	0
dic2-1	1 h	Aspartate	6017.93	809.443	32.1759	5.92582	111.558	14.9037	351.769	69.07	22.4301	6.52756
dic2-1	2 h	Aspartate	6640.7	471.684	86.2025	13.6399	414.755	57.3311	566.878	101.81	136.483	29.2409
dic2-1	4 h	Aspartate	6447.91	657.406	167.34	15.1645	732.721	75.1601	527.35	93.0022	180.072	33.318
dic2-1	6 h	Aspartate	4170.64	307.291	251.526	13.8922	869.482	94.437	728.683	121.486	402.449	102.54
dic2-1	8 h	Aspartate	3501.82	200.34	279.492	9.15961	935.237	91.659	901.58	109.451	630.448	135.928
dic2-1/gDIC2	0 h	Succinate	649.477	60.3898	0	0	0	0	0	0	0	0
dic2-1/gDIC2	1 h	Succinate	836.122	68.4283	0	0	61.8128	9.93554	1.11612	0.49716	4.8186	0.922051
dic2-1/gDIC2	2 h	Succinate	928.69	144.012	0.656847	0.656847	128.361	13.5721	3.32883	0.636536	15.2995	2.31883
dic2-1/gDIC2	4 h	Succinate	968.587	165.28	9.71076	3.03425	206.074	19.7085	14.3075	2.08848	37.5214	3.70301
dic2-1/gDIC2	6 h	Succinate	971.518	100.106	19.1795	5.74139	293.736	24.4022	36.8189	5.77678	54.6235	4.91153
dic2-1/gDIC2	8 h	Succinate	1115.45	152.712	39.4726	11.4442	478.661	77.2069	71.1912	16.5283	113.706	17.3288
Col-0	0 h	Succinate	673.492	72.0273	0	0	0	0	0	0	0	0
Col-0	1 h	Succinate	774.217	118.655	0	0	64.1957	15.301	1.25098	0.280596	4.18425	0.357644
Col-0	2 h	Succinate	930.792	128.647	1.40069	0.878895	119.942	17.0648	4.41376	1.25789	12.6617	0.936647
Col-0	4 h	Succinate	1024.82	115.527	14.3134	5.69222	237.318	40.3246	20.5106	6.24144	40.7215	3.61177
Col-0	6 h	Succinate	1051.69	94.2632	20.4693	6.85	331.545	27.3208	41.2287	5.24951	63.0048	8.04746
Col-0	8 h	Succinate	1030.53	70.9338	38.3565	10.9556	434.198	36.9588	62.3503	9.64048	122.132	29.0528
dic2-1	0 h	Succinate	655.948	61.7469	0	0	0	0	0	0	0	0
dic2-1	1 h	Succinate	795.648	93.2424	0.291365	0.291365	51.8645	11.724	1.34162	0.608859	5.56968	1.21509
dic2-1	2 h	Succinate	930.422	115.526	3.86364	1.46503	120.629	21.9353	6.67548	2.03015	14.9748	3.2952
dic2-1	4 h	Succinate	993.75	94.1525	11.1121	3.07901	180.14	17.8039	17.0549	0.872673	27.6841	4.36745
dic2-1	6 h	Succinate	923.391	93.832	28.4066	6.65074	249.3	37.4661	54.8345	13.6383	60.1238	17.1172
dic2-1	8 h	Succinate	956.99	80.6364	36.801	8.3003	338.544	14.7238	93.7531	10.5152	102.527	11.355
dic2-1/gDIC2	0 h	Malate	2278.89	314.482	0	0	0	0	0	0	0	0
dic2-1/gDIC2	1 h	Malate	1925.68	273.543	0	0	0.962618	0.586003	15.3971	3.21081	0.147855	0.147855
dic2-1/gDIC2	2 h	Malate	1615.11	190.623	1.18996	1.18996	11.0605	2.09935	42.3279	4.15353	1.35692	1.35692
dic2-1/gDIC2	4 h	Malate	1508.59	160.278	5.53522	2.24178	51.7039	1.60768	71.3117	3.95299	4.42604	4.42604
dic2-1/gDIC2	6 h	Malate	1160	115.832	12.969	4.05259	82.6398	7.83261	80.6204	8.35346	6.83472	6.83472
dic2-1/gDIC2	8 h	Malate	1184.4	129.614	24.203	6.33873	130.662	11.5722	130.229	11.3565	17.8714	17.8714
Col-0	0 h	Malate	2192.11	196.873	0	0	0	0	0	0	0	0
Col-0	1 h	Malate	1724.24	171.456	0	0	0.924595	0.924595	15.1153	5.83209	0.52789	0.52789
Col-0	2 h	Malate	1614.81	216.405	0	0	10.8821	6.41501	37.2971	4.40552	1.95179	1.95179
Col-0	4 h	Malate	1400.03	79.8932	10.6608	3.19101	56.134	10.1198	69.6801	7.03855	4.27699	4.27699
Col-0	6 h	Malate	1275.55	84.9177	9.62801	3.22107	91.2463	7.12624	90.5724	6.33729	9.62073	9.62073
Col-0	8 h	Malate	1059.54	38.2918	15.9257	4.56514	126.096	22.5985	124.315	20.9448	12.3312	11.5141
dic2-1	0 h	Malate	2146.73	210.2	0	0	0	0	0	0	0	0
dic2-1	1 h	Malate	1670.94	163.552	0.237952	0.237952	2.48865	1.37362	15.1927	2.2839	0.665129	0.665129
dic2-1	2 h	Malate	1680.75	181.085	2.59675	0.803567	21.1945	4.66754	37.4132	6.40649	2.75094	2.75094
dic2-1	4 h	Malate	1536.72	112.003	7.64169	2.73858	59.5803	4.33202	55.4553	6.29434	3.38974	3.35544
dic2-1	6 h	Malate	1366.55	124.217	26.4109	5.02103	111.781	16.7414	92.0584	16.3983	15.1983	6.27032
dic2-1	8 h	Malate	1221.66	83.6854	33.1776	3.88474	145.543	7.24972	124.303	8.62257	39.2907	13.3789
dic2-1/gDIC2	0 h	2-oxoglutarate	10.0512	0.97628	0	0	0	0	0	0	0	0	0	0
dic2-1/gDIC2	1 h	2-oxoglutarate	8.5373	0.760533	0	0	0.625146	0.118108	0.0059057	0.0059057	5.52228e-05	5.52228e-05	0.000219761	0.000219761
dic2-1/gDIC2	2 h	2-oxoglutarate	7.44469	0.483366	0	0	1.00074	0.0982097	0.0238674	0.0159046	0	0	0.00260504	0.0025763
dic2-1/gDIC2	4 h	2-oxoglutarate	5.46543	0.341423	0.00671569	0.00671569	1.12554	0.0589408	0.034067	0.0337656	0	0	0	0
dic2-1/gDIC2	6 h	2-oxoglutarate	2.81036	0.398665	0.0155963	0.0155963	0.88702	0.168606	0.089867	0.0272302	0.017441	0.00956992	0.00481187	0.00388649
dic2-1/gDIC2	8 h	2-oxoglutarate	2.47448	0.248978	0.0166424	0.0166424	1.02353	0.10583	0.105127	0.04187	0.0167117	0.00896396	0.00858307	0.00392762
Col-0	0 h	2-oxoglutarate	8.47213	1.15076	0	0	0	0	0	0	0	0	0	0
Col-0	1 h	2-oxoglutarate	7.46296	0.815301	0	0	0.553542	0.115692	0.0107467	0.0107467	0.00106533	0.00106533	0.000267057	0.000267057
Col-0	2 h	2-oxoglutarate	6.75294	0.349424	0	0	0.853696	0.0792171	0.0147649	0.0147649	0.0022256	0.0022256	0.000739076	0.000739076
Col-0	4 h	2-oxoglutarate	4.14922	0.244153	0.00501901	0.00330179	1.03024	0.0584184	0.0718838	0.0315589	0.000944795	0.000944795	0	0
Col-0	6 h	2-oxoglutarate	2.61194	0.228787	0.0126366	0.0126366	0.864187	0.108032	0.0769637	0.0350565	0.0104738	0.00770351	0.00456105	0.00357876
Col-0	8 h	2-oxoglutarate	2.39124	0.300479	0.00968356	0.00968356	0.98294	0.101221	0.125184	0.00862409	0.0353249	0.025788	0.0285942	0.0231879
dic2-1	0 h	2-oxoglutarate	9.61739	0.660756	0	0	0	0	0	0	0	0	0	0
dic2-1	1 h	2-oxoglutarate	11.156	0.795567	0	0	1.07298	0.180687	0.0122395	0.0117306	0.00440023	0.00440023	0.00213521	0.00213521
dic2-1	2 h	2-oxoglutarate	9.00481	0.790461	0.00652465	0.00652465	1.42961	0.112152	0.0361529	0.0301215	0.0245587	0.019351	0.00891634	0.00719629
dic2-1	4 h	2-oxoglutarate	6.48453	0.244499	0.0320802	0.0190515	1.65562	0.119189	0.134044	0.0404054	0.0261878	0.0155063	0.00996398	0.00701957
dic2-1	6 h	2-oxoglutarate	4.69502	0.73944	0.0305263	0.0198588	1.73234	0.22918	0.287824	0.0385022	0.0447141	0.0263538	0.0205916	0.0118959
dic2-1	8 h	2-oxoglutarate	2.98888	0.351756	0.0282527	0.0264695	1.4622	0.131222	0.333146	0.05262	0.0484601	0.0215432	0.0308611	0.0214634
dic2-1/gDIC2	0 h	Fumarate	601.929	99.4941	0	0	0	0	0	0	0	0
dic2-1/gDIC2	1 h	Fumarate	663.006	45.2	0	0	0.0398133	0.0398133	0.953143	0.332944	0	0
dic2-1/gDIC2	2 h	Fumarate	518.449	66.0775	0	0	0.940693	0.294425	3.64446	1.18802	0	0
dic2-1/gDIC2	4 h	Fumarate	449.578	56.7949	0.0673643	0.0673643	4.5181	0.862841	6.71052	1.45452	0	0
dic2-1/gDIC2	6 h	Fumarate	330.065	19.263	0.111305	0.0683996	7.26059	1.18296	7.32242	1.05469	0.302656	0.23205
dic2-1/gDIC2	8 h	Fumarate	387.914	20.2928	1.61929	0.365058	14.6664	1.47955	14.4761	1.58449	6.50116	2.07599
Col-0	0 h	Fumarate	710.032	105.347	0	0	0	0	0	0	0	0
Col-0	1 h	Fumarate	682.975	112.066	0	0	0.199401	0.13168	1.08898	0.238307	0	0
Col-0	2 h	Fumarate	659.036	146.114	0	0	1.06595	0.164103	3.40998	0.677865	0	0
Col-0	4 h	Fumarate	450.178	64.249	0.280379	0.280379	6.16777	1.88006	7.94181	1.42268	0	0
Col-0	6 h	Fumarate	471.5	83.2106	0.294777	0.214343	10.4283	2.12984	11.0544	2.21298	0.725889	0.379768
Col-0	8 h	Fumarate	357.431	46.5122	0.694524	0.345004	14.6299	2.77024	15.1474	2.78226	4.96766	1.01237
dic2-1	0 h	Fumarate	637.989	121.804	0	0	0	0	0	0	0	0
dic2-1	1 h	Fumarate	431.007	37.9136	0	0	0.375872	0.0987205	1.59191	0.203871	0	0
dic2-1	2 h	Fumarate	434.273	85.407	0	0	2.69654	0.576143	4.78637	0.734531	0	0
dic2-1	4 h	Fumarate	333.204	84.6554	0.0693121	0.0693121	5.00895	0.535949	5.63032	1.26912	0	0
dic2-1	6 h	Fumarate	261.465	36.527	1.91139	0.432333	13.0008	2.8467	10.8126	2.34075	3.17261	1.3825
dic2-1	8 h	Fumarate	242.567	47.5022	3.18264	0.59288	18.401	3.35654	15.0591	2.63003	11.3542	2.37939
dic2-1/gDIC2	0 h	Citrate	1675.07	97.0759	0	0	0	0	0	0	0	0	0	0	0	0
dic2-1/gDIC2	1 h	Citrate	2117.84	287.551	7.78173	7.78173	24.1924	4.67927	1.03296	0.670188	0.281944	0.166467	0.91873	0.343219	0.0028654	0.0028654
dic2-1/gDIC2	2 h	Citrate	2184.09	391.151	0.598867	0.598867	66.9898	26.499	3.30827	2.2737	2.59401	0.979478	11.1884	8.30582	0	0
dic2-1/gDIC2	4 h	Citrate	2206.06	267.097	8.64699	1.6881	162.331	16.7569	19.539	7.1185	12.0588	4.03241	17.9863	1.7891	1.09385	0.70276
dic2-1/gDIC2	6 h	Citrate	1855.46	102.221	14.3341	5.67726	255.697	14.6182	25.3818	9.59533	34.6295	4.81928	30.8135	4.92887	5.7175	1.68655
dic2-1/gDIC2	8 h	Citrate	2290.72	97.1486	21.5393	3.25819	375.202	30.5475	65.8062	3.77515	57.9717	14.4285	57.8977	5.54253	22.9663	3.23551
Col-0	0 h	Citrate	1382.84	137.321	0	0	0	0	0	0	0	0	0	0	0	0
Col-0	1 h	Citrate	1566.94	23.9668	4.08998	4.08998	14.7964	4.0809	1.14395	0.887371	0.236599	0.183088	0.522737	0.33019	0	0
Col-0	2 h	Citrate	1373.57	135.697	3.48082	2.00976	61.9335	18.288	5.21985	3.40247	2.52036	1.54084	4.54196	1.65944	0.0931544	0.0931544
Col-0	4 h	Citrate	1652.66	47.4889	12.1931	5.97055	150.951	19.4984	11.2339	4.00497	16.5464	2.98187	18.2231	3.0319	1.36628	0.667622
Col-0	6 h	Citrate	2037.67	162.264	9.41038	0.106867	282.851	31.1706	25.7432	9.68716	35.8886	10.7948	37.9446	2.46135	8.51737	3.04556
Col-0	8 h	Citrate	2201.55	226.276	17.0134	5.97716	364.14	33.0107	67.0955	28.3718	75.5937	7.89409	57.8646	4.11815	20.5262	1.74806
dic2-1	0 h	Citrate	1405.21	313.124	0	0	0	0	0	0	0	0	0	0	0	0
dic2-1	1 h	Citrate	1540.96	97.6201	0.873952	0.873952	19.2553	6.37078	1.11603	0.786752	0.586418	0.30209	0.791374	0.352789	0	0
dic2-1	2 h	Citrate	1533.95	218.128	1.01992	0.665343	46.4763	13.435	2.81955	1.9822	2.05526	1.73038	4.69352	1.96368	0.244851	0.244851
dic2-1	4 h	Citrate	1959.71	389.501	6.96992	1.79075	115.982	15.3973	11.7713	7.29171	15.0614	3.57939	15.9558	4.06609	1.21185	0.748136
dic2-1	6 h	Citrate	1816.59	110.865	13.93	2.18656	169.749	26.2513	15.182	6.88148	32.8851	5.19164	27.2332	5.0199	7.97949	1.53676
dic2-1	8 h	Citrate	1793.95	106.031	12.4475	3.84695	215.516	27.1656	38.3845	3.72124	63.6505	9.27003	44.1674	6.55929	23.9318	6.84033
